# A single-cell transcriptome atlas of human early embryogenesis

**DOI:** 10.1101/2021.11.30.470583

**Authors:** Yichi Xu, Tengjiao Zhang, Qin Zhou, Mengzhu Hu, Yao Qi, Yifang Xue, Lihui Wang, Yuxiao Nie, Zhirong Bao, Weiyang Shi

**Affiliations:** Developmental Biology Program, Sloan Kettering Institute, New York, NY 10065, USA; Institute for Regenerative Medicine, Shanghai East Hospital, School of Life Sciences and Technology, Tongji University, Shanghai 200123, China; Developmental Biology Program, Sloan Kettering Institute, New York, NY 10065, USA; Traditional Chinese Medicine Hospital of Kunshan, Suzhou, Jiangsu 215300, China; Ministry of Education Key Laboratory of Marine Genetics and Breeding, College of Marine Life Sciences, Ocean University of China, Qingdao 266003, China; School of Pharmacy, Fudan University, Shanghai 201210, China; Ministry of Education Key Laboratory of Marine Genetics and Breeding, College of Marine Life Sciences, Ocean University of China, Qingdao 266003, China; Institute for Regenerative Medicine, Shanghai East Hospital, Tongji University, Shanghai 200123, China

## Abstract

The early window of human embryogenesis is largely a black box for developmental biologists. Here we probed the cellular diversity of 4- to 6-week human embryos when essentially all organs are just laid out. Based on over 180,000 single-cell transcriptomes, we generated a comprehensive atlas of 313 cell types in 18 developmental systems, which were annotated with a collection of ontology and markers from 157 publications. Together with spatial transcriptome on embryonic sections, we characterized the molecule and spatial architecture of previously unappreciated cell types. Combined with data from other vertebrates, the rich information shed light on spatial patterning of axes, systemic temporal regulation of developmental progression and potential human-specific regulation. Our study provides a compendium of early progenitor cells of human organs, which can serve as the root of lineage analysis in organogenesis.
