## Supplementary Table 3 for "A single-cell transcriptome atlas of human early embryogenesis"

### Sheet: INDEX
Supplementary Table 3. LIN28A in vertebrate embryogenesis.
sheet "dataset"	The bulk RNA-seq and scRNA-seq datasets for each species used in this section.
sheet "DR"	List of signature TFs for each stage in zebrafish.
sheet "XT"	List of signature TFs for each stage in frog.

### Sheet: dataset
Species	scRNA-seq		Bulk RNA-seq
	Publication	Stages	Publication	Stages
Human	This study	CS12 to CS15-16	-	-
mouse	Pijuan-Sala et al. 2019	E6.5 to E8.5	Boroviak et al. 2015	E2.5 to E5.5
	Cao et al. 2019	E9.5 to E13.5
Frog	Briggs et al. 2018	stage 8 to stage 22	Tan et al. 2013	2-cell to stage 44-45
Zebrafish	Wagner et al. 2018	4 hpf to 24 hpf	White et al. 2017	0 hpf to 5 day

### Sheet: DR
Stage	Gene ID	Gene Symbol
s1	ENSDARG00000003398	rbpja
s1	ENSDARG00000006389	smad2
s1	ENSDARG00000038687	nfkb2
s1	ENSDARG00000014994	tbp
s1	ENSDARG00000006003	mycla
s1	ENSDARG00000037238	smad5
s1	ENSDARG00000088039	CU929391.1
s1	ENSDARG00000021855	arnt
s1	ENSDARG00000097302	tbpl2
s1	ENSDARG00000031434	rcor1
s1	ENSDARG00000079020	gcfc2
s1	ENSDARG00000089607	CU929037.1
s1	ENSDARG00000041381	arntl2
s1	ENSDARG00000040861	tcf25
s1	ENSDARG00000006640	eomesa
s1	ENSDARG00000035680	zgc:113424
s1	ENSDARG00000038812	e2f5
s1	ENSDARG00000102959	zgc:171220
s1	ENSDARG00000101986	irf6
s1	ENSDARG00000075113	nanog
s1	ENSDARG00000006791	arntl1a
s1	ENSDARG00000078348	tcf20
s1	ENSDARG00000104199	si:dkey-43p13.5
s1	ENSDARG00000086459	si:ch211-165g14.1
s1	ENSDARG00000096428	si:dkey-217d24.6
s1	ENSDARG00000055481	atf7b
s1	ENSDARG00000052091	rbpjb
s1	ENSDARG00000001621	nfyal
s1	ENSDARG00000013492	zbtb34
s1	ENSDARG00000038306	tsc22d1
s2	ENSDARG00000037178	zic2b
s2	ENSDARG00000007387	irf2a
s2	ENSDARG00000030703	otx2a
s2	ENSDARG00000097088	si:dkey-60d5.3
s2	ENSDARG00000059327	gata2a
s2	ENSDARG00000042004	nfya
s2	ENSDARG00000018303	etv4
s2	ENSDARG00000039806	tbxtb
s2	ENSDARG00000099761	vox
s2	ENSDARG00000012788	foxa3
s2	ENSDARG00000101576	tbxta
s2	ENSDARG00000070658	zbtb12.2
s2	ENSDARG00000103589	gata6
s2	ENSDARG00000095745	si:ch73-138e16.3
s2	ENSDARG00000017821	gata5
s2	ENSDARG00000021494	hnf4a
s2	ENSDARG00000012642	si:ch211-266d19.4
s2	ENSDARG00000045371	prdm14
s2	ENSDARG00000068761	mespab
s2	ENSDARG00000076520	mafb
s2	ENSDARG00000103777	znf1001
s2	ENSDARG00000102267	znf750
s2	ENSDARG00000014722	her1
s2	ENSDARG00000017917	her7
s2	ENSDARG00000044511	etv5b
s2	ENSDARG00000017078	mespaa
s2	ENSDARG00000057323	e2f8
s2	ENSDARG00000100591	sox32
s2	ENSDARG00000042485	foxd5
s2	ENSDARG00000007329	tbx16
s3	ENSDARG00000018611	lbx1b
s3	ENSDARG00000003165	nr2f6b
s3	ENSDARG00000038205	her2
s3	ENSDARG00000071560	dlx4b
s3	ENSDARG00000054025	hoxb8b
s3	ENSDARG00000026513	hoxb6b
s3	ENSDARG00000104735	nkx6.2
s3	ENSDARG00000042835	tfdp2
s3	ENSDARG00000056666	sp8b
s3	ENSDARG00000023031	hoxa2b
s3	ENSDARG00000033172	nr2f5
s3	ENSDARG00000026395	rfx4
s3	ENSDARG00000103862	hoxa4a
s3	ENSDARG00000069295	bcl6ab
s3	ENSDARG00000017107	nr2e1
s3	ENSDARG00000022569	nkx6.1
s3	ENSDARG00000032963	her12
s3	ENSDARG00000056023	hoxb9a
s3	ENSDARG00000029263	hoxb3a
s3	ENSDARG00000010630	hoxb6a
s3	ENSDARG00000000175	hoxb2a
s3	ENSDARG00000029179	foxd1
s3	ENSDARG00000007430	prdm12b
s3	ENSDARG00000039412	dmrta2
s3	ENSDARG00000059276	hoxd4a
s3	ENSDARG00000008540	sox21b
s4	ENSDARG00000015495	klf3
s4	ENSDARG00000074378	junba
s4	ENSDARG00000007824	camta1b
s4	ENSDARG00000032705	foxg1b
s4	ENSDARG00000061011	hlfb
s4	ENSDARG00000057671	epas1b
s4	ENSDARG00000037421	egr1
s4	ENSDARG00000075666	tsc22d3
s4	ENSDARG00000057652	dbpb
s4	ENSDARG00000055854	nr4a3
s4	ENSDARG00000003820	nr1d2a
s4	ENSDARG00000004861	esrrga
s4	ENSDARG00000040623	fosl2
s4	ENSDARG00000040135	fosaa
s4	ENSDARG00000041691	bhlhe41
s4	ENSDARG00000008133	foxl1
s4	ENSDARG00000063014	dbpa
s4	ENSDARG00000009594	nr1d2b
s4	ENSDARG00000030896	foxq1a
s4	ENSDARG00000023217	crema
s4	ENSDARG00000017780	rorcb
s4	ENSDARG00000067850	jund
s4	ENSDARG00000008209	myt1la
s4	ENSDARG00000042904	foxo3b
s4	ENSDARG00000031683	fosab
s4	ENSDARG00000020133	jdp2b
s4	ENSDARG00000021833	ahr2
s4	ENSDARG00000077428	camta1a
s4	ENSDARG00000091127	klf15
s4	ENSDARG00000045413	gcm2
s4	ENSDARG00000087303	cebpd
s4	ENSDARG00000028517	hbp1
s4	ENSDARG00000031768	roraa
s4	ENSDARG00000104773	junbb
s4	ENSDARG00000074752	hlfa
s4	ENSDARG00000087188	nfil3-6
s4	ENSDARG00000033160	nr1d1
s4	ENSDARG00000076679	rai1
s4	ENSDARG00000068822	purba
s4	ENSDARG00000068194	klf9
s4	ENSDARG00000059836	ddit3
s4	ENSDARG00000001910	rorab
s4	ENSDARG00000057231	rorca
s4	ENSDARG00000042824	nfe2l2a

### Sheet: XT
Stage	Gene ID	Gene Symbol
s1	ENSXETG00000000116	tbpl1
s1	ENSXETG00000000693	sox7
s1	ENSXETG00000000987	elk4
s1	ENSXETG00000000992	klf15.2
s1	ENSXETG00000001536	irf2
s1	ENSXETG00000001756	mical3
s1	ENSXETG00000001784	cse1l
s1	ENSXETG00000002075	klf2
s1	ENSXETG00000002209	rel
s1	ENSXETG00000003495	ipp
s1	ENSXETG00000003527	rrm2.1
s1	ENSXETG00000004750	rxrg
s1	ENSXETG00000005164	atf6b
s1	ENSXETG00000005199	foxi2
s1	ENSXETG00000005418	stk26
s1	ENSXETG00000005989	rcor3
s1	ENSXETG00000006237	nhsl1
s1	ENSXETG00000006271	hps6
s1	ENSXETG00000006742	XB5729191
s1	ENSXETG00000007566	atf2
s1	ENSXETG00000007592	tanc1
s1	ENSXETG00000007607	sox3
s1	ENSXETG00000007642	stat3.1
s1	ENSXETG00000007940	gadd45gip1
s1	ENSXETG00000008058	cc2d1b
s1	ENSXETG00000008556	tbp
s1	ENSXETG00000008781	cep152
s1	ENSXETG00000009347	qrich1
s1	ENSXETG00000009446	suox
s1	ENSXETG00000009449	ikzf4
s1	ENSXETG00000010001	znf687
s1	ENSXETG00000010208	fosl2
s1	ENSXETG00000010248	prkd1
s1	ENSXETG00000010353	pom121
s1	ENSXETG00000010618	tmem143
s1	ENSXETG00000010728	med13
s1	ENSXETG00000010829	ildr1
s1	ENSXETG00000011268	rbm38
s1	ENSXETG00000011516	grip2
s1	ENSXETG00000011698	rfx3
s1	ENSXETG00000012728	bnip1
s1	ENSXETG00000012743	rcor1
s1	ENSXETG00000013046	mau2
s1	ENSXETG00000013238	fos
s1	ENSXETG00000013466	foxj3
s1	ENSXETG00000013639	ccdc90b
s1	ENSXETG00000013762	zc3h6
s1	ENSXETG00000013780	e2f5
s1	ENSXETG00000014202	vstm5
s1	ENSXETG00000014242	mecp2
s1	ENSXETG00000014481	gadl1
s1	ENSXETG00000015527	gpbp1
s1	ENSXETG00000016100	tcf7
s1	ENSXETG00000016139	cip2a
s1	ENSXETG00000016428	mtmr3
s1	ENSXETG00000016511	fam189a1
s1	ENSXETG00000016663	polr3e
s1	ENSXETG00000017356	hbox10
s1	ENSXETG00000017817	znf711
s1	ENSXETG00000018029	nr1i2
s1	ENSXETG00000018144	atrn
s1	ENSXETG00000018602	cdc45
s1	ENSXETG00000018661	irf6.2
s1	ENSXETG00000019386	mitd1
s1	ENSXETG00000019779	bcl6
s1	ENSXETG00000020088	rhbdd1
s1	ENSXETG00000020163	raf1
s1	ENSXETG00000020266	bach1
s1	ENSXETG00000020292	smad2
s1	ENSXETG00000020724	pogz
s1	ENSXETG00000020843	gramd1c
s1	ENSXETG00000020879	foxh1
s1	ENSXETG00000021428	e2f1
s1	ENSXETG00000021561
s1	ENSXETG00000021565	foxr1
s1	ENSXETG00000022035	dnmt1
s1	ENSXETG00000022306	uhrf1
s1	ENSXETG00000022781	ets1
s1	ENSXETG00000023031	efr3a
s1	ENSXETG00000023228	fbxo32
s1	ENSXETG00000023313	gramd4
s1	ENSXETG00000023383	znf148
s1	ENSXETG00000023454	ppara
s1	ENSXETG00000024079	tcf19
s1	ENSXETG00000024204	arntl
s1	ENSXETG00000024544	rfx7
s1	ENSXETG00000024917	figla
s1	ENSXETG00000025498	XB5733004
s1	ENSXETG00000026865	whamm
s1	ENSXETG00000027429	fdxr
s1	ENSXETG00000031604	carf
s1	ENSXETG00000032891	dhcr7
s1	ENSXETG00000034462	OAF
s1	ENSXETG00000036970	stat3.2
s1	ENSXETG00000037628
s2	ENSXETG00000000673	gata4
s2	ENSXETG00000001667	foxd4l1.1
s2	ENSXETG00000001793	tmprss9
s2	ENSXETG00000001934	foxi4.2
s2	ENSXETG00000008879	ventx1.2
s2	ENSXETG00000008963	lhx1
s2	ENSXETG00000009005	grk5
s2	ENSXETG00000017665	lhx5
s2	ENSXETG00000018417	sall1
s2	ENSXETG00000018775	crx
s2	ENSXETG00000024458	zic3
s2	ENSXETG00000026171	foxa4
s2	ENSXETG00000026438	sox17b.1
s2	ENSXETG00000026475	pou5f3.1
s2	ENSXETG00000026572	tbxt.2
s2	ENSXETG00000026798	ventx2.1
s2	ENSXETG00000027628	mespb
s2	ENSXETG00000033622	ventx3.2
s3	ENSXETG00000000722	hoxa7
s3	ENSXETG00000000724	hoxa9
s3	ENSXETG00000001561	lrp2bp
s3	ENSXETG00000002846	dmrta2
s3	ENSXETG00000007765	nkx3-1
s3	ENSXETG00000008520	hkdc1
s3	ENSXETG00000010437	ccdc81
s3	ENSXETG00000011046	nr2f5
s3	ENSXETG00000012729	nkx2-5
s3	ENSXETG00000014145	rfx4
s3	ENSXETG00000015075	plcb4
s3	ENSXETG00000016852	hes1
s3	ENSXETG00000018707	capsl
s3	ENSXETG00000018719	sox12
s3	ENSXETG00000020870	itgb1bp2
s3	ENSXETG00000021987	hoxb6
s3	ENSXETG00000021993	hoxb8
s3	ENSXETG00000023476	hoxc8
s3	ENSXETG00000023479	hoxc6
s3	ENSXETG00000025181	hoxc3
s3	ENSXETG00000027926	etv2
s3	ENSXETG00000034473	hoxb7
s3	ENSXETG00000038997	HOXC4
s4	ENSXETG00000000172	maf
s4	ENSXETG00000000502	pbx3
s4	ENSXETG00000000835	nfib
s4	ENSXETG00000000836	stat5b
s4	ENSXETG00000001891	elk3
s4	ENSXETG00000001982	f2
s4	ENSXETG00000002206	bcl11a
s4	ENSXETG00000002907	pax9
s4	ENSXETG00000002992	lhx8
s4	ENSXETG00000003702	ndufs7
s4	ENSXETG00000004431	stat6
s4	ENSXETG00000005040	camta1
s4	ENSXETG00000006702	myrf
s4	ENSXETG00000007220	rps2
s4	ENSXETG00000010338	fzd9
s4	ENSXETG00000011309	ebf3
s4	ENSXETG00000011560	foxp2
s4	ENSXETG00000011856	foxp4
s4	ENSXETG00000012160	srebf1
s4	ENSXETG00000012988	arnt2
s4	ENSXETG00000014504	pou3f4
s4	ENSXETG00000016201	tbr1
s4	ENSXETG00000016574	tbca
s4	ENSXETG00000016789	vdac3
s4	ENSXETG00000017814	pou4f1
s4	ENSXETG00000018547	gata1
s4	ENSXETG00000018649	tmem98
s4	ENSXETG00000018735	tcf7l2
s4	ENSXETG00000018971	camk2b
s4	ENSXETG00000021083	phox2b
s4	ENSXETG00000021403	sfxn3
s4	ENSXETG00000022130	nrl
s4	ENSXETG00000022780	fli1
s4	ENSXETG00000023176	prox1
s4	ENSXETG00000023717	erg
s4	ENSXETG00000023986	barhl2
s4	ENSXETG00000025478	lum
s4	ENSXETG00000025740	slc25a4
s4	ENSXETG00000026158	six2
s4	ENSXETG00000027534	hoxa4
s4	ENSXETG00000027639	foxj2
s4	ENSXETG00000030294
s4	ENSXETG00000031753	nr4a2
s4	ENSXETG00000032807	tbx15
s4	ENSXETG00000034650	ebf4
s4	ENSXETG00000038412	barx1
s4	ENSXETG00000039765	mafa
s4	ENSXETG00000041181	atoh8
