## Supplementary Table 5 for "A single-cell transcriptome atlas of human early embryogenesis"

### Sheet: INDEX
Supplementary Table 5. Enriched pathways in systemically changing genes.
sheet "stage1_2"	Enriched pathways in systemically changing genes from stage 1 to stage 2. Values in the table are -log10(adjusted p value of hypergeometrical test). MM: Mus musculus, XT: Xenopus tropicalis, DR: Danio rerio. Pathways that are significantly enriched in both windows "stage1_2" and "stage3_4" are labeled in yellow.
sheet "stage3_4"	Enriched pathways in systemically changing genes from stage 3 to stage 4. Values in the table are -log10(adjusted p value of hypergeometrical test). HS: Homo sapiens, MM: Mus musculus, XT: Xenopus tropicalis, DR: Danio rerio. Pathways that are significantly enriched in both windows "stage1_2" and "stage3_4" are labeled in yellow.
sheet "correlated_genes"	For each enriched pathway, the p value is calculated by comparing correlations of systemically changing genes in a pathway to LIN28A and correlations of all genes to LIN28A using Mann-Whitney U test. The 4th column shows systemically changing genes whose orthologs that are strongly correlated to LIN28A expression in both zebrafish and frog (Pearson's r > 0.5).

### Sheet: stage1_2
Enriched pathways at stage 2 (vs. stage 1)	MM	XT	DR	Category
REACTOME_MITOTIC_G1_PHASE_AND_G1_S_TRANSITION	2.1	5.5	19.6	cell cycle
REACTOME_CELL_CYCLE_MITOTIC	3.2	14.6	19.2	cell cycle
REACTOME_CELL_CYCLE	2.4	17.8	17.4	cell cycle
REACTOME_CELL_CYCLE_CHECKPOINTS	2.3	9.5	14.6	cell cycle
REACTOME_MITOTIC_METAPHASE_AND_ANAPHASE	2.2	8	13.8	cell cycle
REACTOME_S_PHASE	3.3	6.4	12.7	cell cycle
REACTOME_M_PHASE	3	9.3	12.5	cell cycle
REACTOME_DNA_REPLICATION	3.5	5.7	12.3	cell cycle
REACTOME_G2_M_CHECKPOINTS	1.5	5.5	12.1	cell cycle
REACTOME_SEPARATION_OF_SISTER_CHROMATIDS	2.9	4.8	9	cell cycle
REACTOME_RRNA_PROCESSING	0.4	46.1	69.1	transcription
REACTOME_ACTIVATION_OF_THE_MRNA_UPON_BINDING_OF_THE_CAP_BINDING_COMPLEX_AND_EIFS_AND_SUBSEQUENT_BINDING_TO_43S	0.1	19.8	35.9	transcription
REACTOME_PROCESSING_OF_CAPPED_INTRON_CONTAINING_PRE_MRNA	0.7	14.7	17.6	transcription
REACTOME_MRNA_SPLICING	0.6	13.4	16.4	transcription
REACTOME_RNA_POLYMERASE_II_TRANSCRIPTION	2.9	6.8	12.7	transcription
REACTOME_MRNA_SPLICING_MINOR_PATHWAY	0	5.8	12.1	transcription
REACTOME_RNA_POLYMERASE_II_TRANSCRIPTION_TERMINATION	0.8	4.8	4.5	transcription
REACTOME_EUKARYOTIC_TRANSLATION_INITIATION	0.9	54.1	85.9	translation and post-translational regulation
REACTOME_SRP_DEPENDENT_COTRANSLATIONAL_PROTEIN_TARGETING_TO_MEMBRANE	1	53.2	81.5	translation and post-translational regulation
REACTOME_RESPONSE_OF_EIF2AK4_GCN2_TO_AMINO_ACID_DEFICIENCY	0.7	49.7	80.5	translation and post-translational regulation
REACTOME_EUKARYOTIC_TRANSLATION_ELONGATION	0.5	53.5	80.3	translation and post-translational regulation
REACTOME_NONSENSE_MEDIATED_DECAY_NMD	1.3	44.9	75.2	translation and post-translational regulation
REACTOME_TRANSLATION	1.4	41.7	61.9	translation and post-translational regulation
REACTOME_METABOLISM_OF_AMINO_ACIDS_AND_DERIVATIVES	6.6	25.5	55.5	metabolism
REACTOME_CELLULAR_RESPONSES_TO_EXTERNAL_STIMULI	7.9	34.4	62	homeostasis

### Sheet: stage3_4
Enriched pathways at stage 3 (vs. stage 4)	HS	MM	XT	DR	Category
REACTOME_CELL_CYCLE	12.3	7.7	0.2	52.5	cell cycle
REACTOME_CELL_CYCLE_MITOTIC	10.1	6.3	0.3	51.7	cell cycle
REACTOME_M_PHASE	8.7	2.5	0.1	34.1	cell cycle
REACTOME_ORC1_REMOVAL_FROM_CHROMATIN	0	0.1	4.5	22.7	cell cycle
REACTOME_ASSEMBLY_OF_THE_PRE_REPLICATIVE_COMPLEX	0.2	0.2	5.5	19.7	cell cycle
REACTOME_DNA_REPLICATION_PRE_INITIATION	0	1	4.6	18.9	cell cycle
REACTOME_MITOTIC_G2_G2_M_PHASES	4.8	0.2	1.3	12	cell cycle
REACTOME_MITOTIC_PROMETAPHASE	9.4	1.2	0	10.6	cell cycle
REACTOME_PROCESSING_OF_CAPPED_INTRON_CONTAINING_PRE_MRNA	5.9	0.1	7.2	107.5	transcription
REACTOME_MRNA_SPLICING	4	0	6.8	88.3	transcription
REACTOME_RNA_POLYMERASE_II_TRANSCRIPTION	8.9	0.1	4.5	58.6	transcription
REACTOME_RRNA_PROCESSING	0.5	1	46.4	12.1	transcription
REACTOME_TRANSPORT_OF_MATURE_TRANSCRIPT_TO_CYTOPLASM	1.9	1	4.6	35.3	transcription
REACTOME_RNA_POLYMERASE_II_TRANSCRIPTION_TERMINATION	1.3	0	7.7	32.1	transcription
REACTOME_TRANSCRIPTIONAL_REGULATION_BY_TP53	9	0.1	1	28.6	transcription
REACTOME_REGULATION_OF_TP53_ACTIVITY	6.1	0.1	0	15.7	transcription
REACTOME_ACTIVATION_OF_THE_MRNA_UPON_BINDING_OF_THE_CAP_BINDING_COMPLEX_AND_EIFS_AND_SUBSEQUENT_BINDING_TO_43S	0.3	1	14.7	7.2	transcription
REACTOME_POSITIVE_EPIGENETIC_REGULATION_OF_RRNA_EXPRESSION	4.3	3.2	0	13.3	transcription
REACTOME_TRANSLATION	0.3	0.2	52.8	5.5	translation and post-translational regulation
REACTOME_FOLDING_OF_ACTIN_BY_CCT_TRIC	0.2	0	6.2	6.9	translation and post-translational regulation
REACTOME_B_WICH_COMPLEX_POSITIVELY_REGULATES_RRNA_EXPRESSION	2.7	4.2	0	5.9	translation and post-translational regulation
REACTOME_ASSOCIATION_OF_TRIC_CCT_WITH_TARGET_PROTEINS_DURING_BIOSYNTHESIS	0	0	4.6	5.8	translation and post-translational regulation
REACTOME_COOPERATION_OF_PDCL_PHLP1_AND_TRIC_CCT_IN_G_PROTEIN_BETA_FOLDING	0.9	0	4.3	4.6	translation and post-translational regulation
REACTOME_CHROMATIN_MODIFYING_ENZYMES	9.9	0	0	18.5	epigenetics
REACTOME_EPIGENETIC_REGULATION_OF_GENE_EXPRESSION	5	1.6	0	15.2	epigenetics
REACTOME_HDACS_DEACETYLATE_HISTONES	4.5	0	0	9	epigenetics
REACTOME_METABOLISM_OF_AMINO_ACIDS_AND_DERIVATIVES	0	0	48.1	5.3	metabolism
REACTOME_ESTROGEN_DEPENDENT_GENE_EXPRESSION	5.7	1.2	0	16.9	signal transduction
REACTOME_ESR_MEDIATED_SIGNALING	6.7	1	0	14.7	signal transduction
REACTOME_ASYMMETRIC_LOCALIZATION_OF_PCP_PROTEINS	0	0	4.8	13.7	signal transduction
REACTOME_PCP_CE_PATHWAY	0	0	5.1	11.1	signal transduction
REACTOME_SIGNALING_BY_NUCLEAR_RECEPTORS	7.2	1.1	0.1	11.1	signal transduction
REACTOME_CELLULAR_RESPONSES_TO_EXTERNAL_STIMULI	2.3	0.5	32.4	17.9	homeostasis

### Sheet: correlated_genes
pathway	adjusted p value of correlation to LIN28A compared to background	total number of genes in this pathway that are detected as systemic changing genes	genes with correlation > 0.5 in frog and zebrafish
mRNA splicing	3.87635e-38	115	CHERP, CPSF1, CPSF3, CWC15, DDX23, DDX5, DHX15, DHX9, EFTUD2, HNRNPK, HNRNPL, HNRNPM, HNRNPU, LSM3, MAGOH, PABPN1, POLR2B, PRPF8, PUF60, SF3B2, SF3B3, SF3B6, SNRNP200, SNRNP70, SNRPD1, SNRPG, SRSF1, SRSF10, SRSF11, SRSF2, SRSF3, SRSF4, SRSF5, SRSF6, U2AF1, U2AF2
translation	1.9291e-27	100	EIF2S1, EIF5, ETF1, GSPT1, SEC61A1, SEC61B, SEC61G, SRP19, SSR1, SSR3
cell cycle	2.57253e-25	145	BANF1, CCND1, CDKN1C, CSNK2B, DKC1, HDAC1, MAPRE1, MCM3, MCM5, MCM6, NHP2, NOP10, NUP188, RAN, RUVBL2, SEC13, SUMO1
